# Dynamic Features of Chromosomal Instability during Culture of Induced Pluripotent Stem Cells

**DOI:** 10.1101/2022.04.26.489564

**Authors:** Casey O. Dubose, John R. Daum, Christopher L. Sansam, Gary J. Gorbsky

## Abstract

Induced pluripotent stem cells (iPSCs) hold great potential for regenerative medicine. By reprogramming a patient”s own cells, immunological rejection can be avoided during transplantation. For expansion and gene editing, iPSCs are grown in artificial culture for extended times. Culture affords potential danger for accumulation of genetic aberrations. To study these, two iPS cell lines were cultured and periodically analyzed using advanced optical mapping to detect and classify chromosome numerical and segmental changes that included deletions, insertions, balanced translocations and inversions. In one of the lines, a population trisomic for chromosome 12 gained dominance over a small number of passages. This appearance and dominance of the culture by chromosome 12 trisomic cells was tracked through intermediate passages by analysis of chromosome spreads. Mathematical modeling suggested that the proliferation rates of diploid versus trisomic cells could not account for the rapid dominance of the trisomic population. In addition, optical mapping revealed hundreds of structural variations distinct from those generally found within the human population. Many of these structural variants were detected in samples taken early in the culturing process and were maintained in late passage samples, while others were acquired over the course of culturing.
