## Supplemental Table 1 for "Dynamic Features of Chromosomal Instability during Culture of Induced Pluripotent Stem Cells"

### Sheet: Sheet1
	Total DNA (Gbp)	Avg N50 >= 150kbp (Mbp)	Avg N50 >= 20 kbp (Mbp)	Avg Label Density (per 100 kbp)	Avg Map Rate	Est Effective Coverage	Throughput Target
WTC-11 Passage 3	480.476	0.257	0.214	14.79	0.824	128.26X	1.5015
WTC-11 Passage 45		0.361	0.287	15.56	0.749	97.12X	1.2527
Tuba1-GFP Passage 2	323.118	0.366	0.31	15.24	0.701	73.37X	1.0097
Tuba1-GFP Passage 32	480.336	0.345	0.308	14.9	0.896	132.29X	1.5011
