## Supplemental Table 2 for "Dynamic Features of Chromosomal Instability during Culture of Induced Pluripotent Stem Cells"

### Sheet: WTC-11 Deletions
	Maintained					Lost					Acquired
			size					size					size
chr1	64629	68674	1576.6		chr1	37203285	37211675	581.1		chr1	42411	86253	30289.2
chr1	23655863	23690084	3715.3		chr3	120392273	120418451	1179		chr1	121226854	121242495	590.6
chr1	31808590	31811504	989.7		chr4	162648816	162662988	8643.4		chr2	86782989	86785232	580
chr2	18598371	18605753	1673.7		chr4	189507923	189517236	585.5		chr2	94525232	94572090	1120.7
chr2	66052855	66070840	746.1		chr8	48209920	48219815	2160.4		chr3	22210251	22218661	540.9
chr4	17537962	17574225	26000		chr12	51070917	51103517	3921.8		chr3	33383361	33386732	562
chr4	43313071	43324244	1103.5		chr13	38314983	38324229	1031.1		chr3	22210251	22218661	540.9
chr5	50545336	50550935	2461.8		chr16	69029747	69033418	2792.9		chr3	39454421	39470847	606.4
chr5	98036996	98070320	31410.1							chr3	120392273	120401929	1178.8
chr5	118908798	118925509	3392.5							chr3	185786745	185792386	593
chr5	144131502	144144814	2168.5							chr4	4746269	4755749	538.8
chr6	103122187	103140287	2492.9							chr4	4746269	4755749	538.8
chr6	136843055	136852434	4703.4							chr4	126296187	126310189	551.5
chr6	140058758	140097542	6829.6							chr5	162608835	162611728	527.7
chr7	69819629	70695514	863077							chr6	140058758	140077098	7278.6
chr7	147717976	147726476	698.6							chr6	137343361	137353700	643.2
chr8	32956168	32968009	1820.6							chr7	137746229	137777108	541.9
chr8	71830006	71839374	1511.3							chr7	137746229	137777108	541.9
chr8	100533215	100548717	1298.4							chr11	11177933	11179947	516.2
chr9	90290844	90303595	2299							chr11	11177933	11179947	516.2
chr10	83175317	83184408	3117.2							chr12	51082258	51092385	3813.8
chr11	117303969	117342581	2072.6							chr12	126074532	126077022	512.6
chr11	134131286	134150039	4062.4							chr15	51577638	51585012	517.8
chr13	98978336	98994911	731.4							chr16	61196848	61219161	508.2
chr14	86251957	86303782	3796.5							chr16	69027580	69037857	2283.8
chr15	48887580	48897443	3525.7							chr20	12852501	12855143	558.7
chr18	69114705	69141068	24046.1							chrY	6248448	9906003	3.05828e+06
chr20	24476092	24487191	797.3							chrX	121441475	121460206	1048.8
chrX	121441475	121473814	974.2							chr13	98978335	98987090	639.1

### Sheet: WTC-11 Insertions
	Maintained					Lost					Acquired
			size					size					size
chr5	155037241	155040539	6078.1		chr4	77779151	77789253	670.9		chr2	10892141	10907885	531.8
chr6	105441871	105468015	1079.3		chr12	52960020	52986129	2812.9		chr2	151515265	151527108	525.6
chr7	28102379	28112802	718.9		chr16	20903895	20918601	2267.4		chr2	151515265	151527108	525.6
chr8	37492269	37512641	5508.9		chr21	12983106	12999018	691.1		chr2	158813901	158899431	10076.8
chr10	21471582	21495805	2586							chr3	81861290	81864473	14401.6
chr14	32232967	32236480	933.2							chr4	77786396	77789253	901.7
chr14	48208280	48215351	625.6							chr5	174344924	174353933	536.3
chr14	55907969	55914610	1376.6							chr5	170655094	170659630	549.8
chr15	72324235	72328966	2927.1							chr5	174344924	174353933	536.3
chr16	18753835	18774873	3073.1							chr7	102673605	102691465	202078
chr20	38095509	38129104	3490.5							chr12	687984	721205	26173.8
chr2	48594845	48598608	23073.3							chr12	52986129	53001869	3063.4
										chr12	68393658	68395907	46982.1
										chr16	20909953	20912173	2185.1
										chr18	32106012	32109364	539.2
										chr18	32106012	32109364	539.2
										chrY	13664401	13667068	523.8

### Sheet: WTC-11 Duplications
	Maintained					Lost							Acquired
		size						size						size
378863	467235	88372			chr3	81862250	81873758	11508			chr7	72541676	72863336	321660
71101750	71122212	20462			chr6	32372773	32382567	9794
32949585	33065570	115985			chr12	666543	687984	21441
72253965	72286333	32368			chr12	68351880	68396361	44481
29949039	30098560	149521			chr16	32003708	32122355	118647
1767598	1802479	34881			chrX	52512925	52519749	6824
52512925	52519749	6824
1767598	1802479	34881
72541676	72863336	321660

### Sheet: WTC-11 Inversions
	Maintained						Lost						Acquired
				size					size						size
						chr10	26600215	26625566	25351			chr11	22069813	22080806	10993
						chr10	72418438	72426803	8365			chr11	22069813	22080806	10993
						chr12	43337532	43340301	2769			chr2	111214614	111257675	43061
						chr12	43337532	43340301	2769			chr3	138103375	138131818	28443
						chr12	55647811	55653043	5232			chr3	138103375	138131818	28443
						chr16	89412721	89444887	32166			chr6	151755753	151773762	18009
						chr16	89412721	89444887	32166
						chr2	133839871	133852766	12895
						chr2	155833062	155847429	14367
						chr2	223707208	223716889	9681
						chr20	22620760	22637151	16391
						chr21	33465807	33468894	3087
						chr21	33465807	33468894	3087
						chrX	64188686	64197860	9174
						chrY	6109476	6125860	16384
						chr3	94036125	94051142	15017
						chr5	120358518	120375000	16482
						chr5	120358518	120375000	16482
						chr6	84918952	84926281	7329
						chr7	14969162	14980346	11184
						chr7	155070841	155086299	15458
						chr7	19469714	19498042	28328
						chr7	86853197	86860154	6957
						chr7	86860925	86867756	6831
						chr8	110845166	110864029	18863
						chr8	110845166	110864029	18863
						chr8	59323668	59328791	5123
						chr9	92836638	92854416	17778

### Sheet: Tuba1-GFP Deletions
	Maintained					Lost					Acquired
			size					size					size
chr1	31808590	31811504	997.7		chr1	64629	68674	1647.4		chr1	114884	166654	38745.7
chr2	66052855	66070840	887.3		chr1	64343567	64350221	641		chr1	23655863	23690084	3747.7
chr4	43313071	43324244	1084		chr1	103463833	103472066	579.1		chr2	18598371	18605753	1649.5
chr5	98036996	98070320	31430		chr2	9400714	9412432	512		chr3	120379159	120418451	1154.7
chr5	144131502	144144814	2128.2		chr2	165682611	165692452	692.2		chr4	17537962	17574225	25978.4
chr7	69819629	70695514	863024		chr2	188330206	188338248	649.6		chr4	162648816	162662988	8603.4
chr7	147717976	147726476	823.8		chr3	87231126	87237289	569.6		chr4	189507923	189529697	1106.9
chr8	32956168	32968009	2006.1		chr3	87231126	87237289	569.6		chr5	50545336	50550935	2425.8
chr10	83175317	83184408	3071.7		chr3	137144406	137154602	717.1		chr5	118908798	118925509	3354
chr12	51070917	51103517	3999.8		chr3	137144406	137154602	717.1		chr6	103122187	103140287	2549.2
chr13	98978336	98994911	686.6		chr3	190747547	190762838	626.1		chr6	136843055	136852434	4637.9
chr15	48887580	48897443	3578.6		chr3	190747547	190762838	626.1		chr6	140048950	140097542	6685.1
chr18	69114705	69141068	23994		chr6	66966461	66978502	523.9		chr8	48209920	48230024	2160.5
chr20	24476092	24487191	680		chr6	66966461	66978502	523.9		chr8	82761038	82771342	581.6
					chr7	49946814	49956997	699.8		chr8	71830006	71839374	1487.2
					chr7	94941916	94957167	784.3		chr9	90290844	90303595	2254.7
					chr8	100533215	100548717	1095.4		chr11	117303969	117342581	2222.2
					chr8	121669319	121675333	682.7		chr11	134131286	134150039	4136.8
					chr10	45694918	45751127	19604		chr13	38314983	38324229	1039.1
					chr12	15885153	15891599	724.8		chr14	86263249	86303782	3628.6
					chr16	69020471	69033418	2891		chr15	21876317	21909573	3522.2
					chr18	72531888	72541333	518.3		chr15	21876317	21909573	3522.2
					chrX	88048738	88060242	867.9		chr16	69029747	69033418	2880.2

### Sheet: Tuba1-GFP Insertions
	Maintained					Lost					Acquired
			size					size					size
chr4	77779151	77789253	665.5		chr5	143980598	143989582	556.8		chr2	48594845	48598608	23139.2
chr6	105441871	105468015	919.1		chr8	88603342	88614557	574.6		chr2	158802229	158881550	9397.4
chr7	28102379	28112802	759.9		chr12	52986129	53001869	3021.2		chr3	99931366	99952293	975.8
chr10	21471582	21495805	2407.7		chr12	94594500	94597493	625.3		chr3	99931366	99952293	975.8
chr14	48208280	48215351	792.5		chr16	70868352	70877059	534.6		chr5	155037241	155040539	6144.3
chr14	32232967	32236480	985.5		chr16	70868352	70877059	534.6		chr7	62672986	62677783	1221.9
chr15	72324235	72328966	2803.8		chr19	54447021	54453746	520.6		chr8	37492269	37512641	5571.3
chr20	38095509	38129104	3494		chr21	12983106	12999018	2939.4		chr12	52960020	52986129	2909.2
										chr14	19620470	19947403	695351
										chr14	55907969	55914611	1413.5
										chr16	18753835	18774873	2968.8
										chr16	20903895	20918601	2311.2

### Sheet: Tuba1-GFP Duplications
	Maintained						Lost						Acquired
			size						size						size
chr3	81862250	81873758	11508			chrX	52512925	52519749	6824			chr16	32947259	33065570	118311
chr5	378863	467235	88372									chr16	32947259	33065570	118311
chr6	32395137	32412384	17247									chr16	72253965	72286333	32368.5
chr12	666543	687984	21441									chr17	29952988	30095893	142906
chr12	68351880	68396361	44481									chr22	42524377	42549134	24757
chrX	52512925	52519749	6824									chrY	24790278	24884823	94545
												chrY	24845042	25691299	846256
												chr7	72541676	72863336	321660
												chr7	72541676	72863336	321660

### Sheet: Tuba1-GFP Inversions
	Maintained						Lost						Acquired
			size						size						size
chr14	70755588	70786243	30655			chr1	224052739	224060869	8130			chr1	206378778	206384845	6067
chr21	33465807	33468894	3087			chr1	224052739	224060869	8130			chr10	92316327	92322396	6069
chr21	33465807	33468894	3087			chr13	82192236	82201870	9634			chr11	95508691	95514658	5967
						chr14	86940981	86951663	10682			chr12	8211718	8227884	16166
						chr14	86940981	86944235	3254			chr13	22837473	22860929	23456
						chr15	52665729	52677602	11873			chr13	24380574	24395954	15380
						chr19	10752915	10762744	9829			chr15	101270643	101280419	9776
						chr2	223075630	223088477	12847			chr15	35301471	35319198	17727
						chrY	13875411	13891655	16244			chr15	35301471	35319198	17727
						chr3	138103375	138129277	25902			chr15	96958011	96978624	20613
						chr3	138103375	138129277	25902			chr17	1028655	1069035	40380
						chr3	22861948	22879670	17722			chr17	1028655	1069035	40380
						chr3	22861948	22879670	17722			chr18	38810793	38815934	5141
						chr5	120358518	120375000	16482			chr18	38810793	38815934	5141
						chr5	120358518	120375000	16482			chr18	9744862	9752983	8121
						chr6	155152383	155159524	7141			chr18	9744862	9752983	8121
						chr6	7560805	7572063	11258			chr2	13936336	13954827	18491
						chr6	87668500	87678764	10264			chr2	13936336	13954827	18491
						chr7	46798165	46814868	16703			chr2	155816056	155833062	17006
						chr8	55675030	55681625	6595			chr2	155816056	155833062	17006
												chr2	45812027	45823214	11187
												chr21	41412676	41423855	11179
												chr22	46869971	46887919	17948
												chrX	96645889	96655417	9528
												chr3	169659692	169673131	13439
												chr4	162165204	162171774	6570
												chr4	162165204	162171774	6570
												chr5	110914558	110916873	2315
												chr5	110917881	110920297	2416
												chr5	133731403	133740258	8855
												chr5	3798668	3804499	5831
												chr6	102633395	102648046	14651
												chr6	102633395	102648046	14651
												chr7	101481852	101491103	9251
												chr7	101481852	101491103	9251
												chr7	19469714	19498042	28328
												chr8	66832235	66848743	16508
